# CellMap: Characterizing the types and composition of iPSC-derived cells from RNA-seq data

**DOI:** 10.1101/2021.05.24.445360

**Authors:** Zhengyu Ouyang, Nathanael Bourgeois, Eugenia Lyashenko, Paige Cundiff, Patrick F. Cullen, Ravi Challa, Kejie Li, Xinmin Zhang, Fergal Casey, Sandi Engle, Baohong Zhang, Maria I. Zavodszky

## Abstract

Induced pluripotent stem cell (iPSC) derived cell types are increasingly employed as *in vitro* model systems for drug discovery. For these studies to be meaningful, it is important to understand the reproducibility of the iPSC-derived cultures and their similarity to equivalent endogenous cell types. Single-cell and single-nucleus RNA sequencing (RNA-seq) are useful to gain such understanding, but they are expensive and time consuming, while bulk RNA-seq data can be generated quicker and at lower cost. *In silico* cell type decomposition is an efficient, inexpensive, and convenient alternative that can leverage bulk RNA-seq to derive more fine-grained information about these cultures. We developed CellMap, a computational tool that derives cell type profiles from publicly available single-cell and single-nucleus datasets to infer cell types in bulk RNA-seq data from iPSC-derived cell lines.
