## Supplementary Table 1 for "CellMap: Characterizing the types and composition of iPSC-derived cells from RNA-seq data"

### Sheet: Major9Profile
Dataset	Platform	Sn/Sc	pmid	tissue	Quantification
GSE103723	SMARTseq	scRNA	29867213	human embryonic cortex
phs001836	DropSeq	scRNA	31303374	Coronal sections were prepared from fetal cortices using a razor blade
GSE67835	fluidigm C1	scRNA	26060301	cortex	remap HG38 TPM
E_MTAB_7407	10X	scRNA	31597962	kidney, liver, skin
GSE106118	SMARTseq	scRNA	30759401	cardiac cells from human embryos hearts	original TPM
GSE115469	10X	scRNA	30348985	total liver lobe
GSE83139	fluidigm C1	scRNA	27364731	pancreatic islets	remap HG38 TPM
GSE86469	fluidigm C1	scRNA	27864352	non-diabetic pancreatic islets	remap HG38 TPM
GSE121893	SMARTseq	scRNA	31915373	left ateria and ventricle of human heart (mixture of cardiac muscle, fibroblast cell and endothelial)
GSE109816	SMARTseq	scRNA	31915373	left ateria and ventricle of human heart (cardiac muscle, fibroblast cell and endothelial)
GSE104276	SMARTseq	scRNA	29539641	human prefrontal cortex
GSE120862	Bulk	Bulk	30779632	muscle vastus lateralis (skeletal muscle)	remap HG38 TPM
GSE120642	Bulk	Bulk	30385731	gastrocnemius muscle Health Adult	remap HG38 TPM
GSE107934	Bulk	Bulk	31015567	vastus lateralis muscle	remap HG38 TPM
GSE136103	10X	scRNA	31597160	healthy and cirrhotic human liver
GSE81608	fluidigm C1	scRNA	27667665	Pancreatic islets	remap HG38 TPM
GSE130977	Bulk	bulk	31937892	vastus lateralis muscle, Isolated fiber-type transcriptional profiles in human skeletal muscle	remap HG38 TPM

### Sheet: Major9_TrueBulk
Cell/tissue type	Sample	Dataset	Notes
Hepatocytes	GSM2819697	GSE105127
Hepatocytes	GSM2819719	GSE105127
Hepatocytes	GSM2819706	GSE105127
Hepatocytes	GSM2819712	GSE105127
fetal Astrocytes	GSM4212779	GSE141756
fetal Astrocytes	GSM4212783	GSE141756
fetal Astrocytes	GSM4212787	GSE141756
Skeletal muscle	GSM4277575	GSE143979
Skeletal muscle	GSM4277582	GSE143979
Skeletal muscle	GSM4277581	GSE143979
Skeletal muscle	GSM4277579	GSE143979
Pancreatic	GSM1216776	GSE50244
Pancreatic	GSM1216796	GSE50244
Pancreatic	GSM1216811	GSE50244
Pancreatic	GSM1216820	GSE50244
Prefrontal	GSM1580882	GSE64810
Prefrontal	GSM1580913	GSE64810
Cerebellum	GSM1642310	GSE67196
Heart	GSM1841251	GSE71613
Heart	GSM1841259	GSE71613
Heart	GSM1841261	GSE71613
Heart	GSM1841263	GSE71613
astrocytes adult	GSM1901309	GSE73721
astrocytes adult	GSM1901310	GSE73721
astrocytes adult	GSM1901314	GSE73721
astrocytes adult	GSM1901317	GSE73721
endothelial	GSM1901342	GSE73721	47 yo ctx endo
endothelial	GSM1901343	GSE73721	13yo ctx endo
myeloid	GSM1901339	GSE73721	Microglia/macrophages
myeloid	GSM1901340	GSE73721	Microglia/macrophages
myeloid	GSM1901341	GSE73721	Microglia/macrophages
neurons	GSM1901333	GSE73721
oligodendrocytes	GSM1901334	GSE73721
oligodendrocytes	GSM1901335	GSE73721
oligodendrocytes	GSM1901337	GSE73721

### Sheet: CNS6Profile
Dataset	Platform	Sn/Sc	pmid	tissue
Allen	SMARTseq	snRNA	https://portal.brain-map.org/atlases-and-data/rnaseq	(2019 data)dissected from neurosurgical and frozen, postmortem brain tissues
GSE97930	DropSeq	snRNA	29227469	VisualCortex(BA17), FrontalCortex(BA6&BA10), Lateral CerebellarHem
PRJNA544731	10X	snRNA	31316211	Cortical GM/WM
GSE126836	10X	snRNA	31178122	Substantia nigra
PRJNA434002	10X	snRNA	31097668	Anterior cingulate cortex & prefrontal cortex
phs000424	DroNc	snRNA	28846088	hippocampus and PFC
GSE103723	SMARTseq	scRNA	29867213	human embryonic cortex
phs001836	DropSeq	scRNA	31303374	Coronal sections were prepared from fetal cortices using a razor blade
GSE104276	SMARTseq	scRNA	29539641	human prefrontal cortex, gestational weeks 8-26

### Sheet: CNS6TrueBulk
Cell/tissue type	Sample	Dataset	Notes
neuron	GSM2027421	GSE76514	SNc_dopamine_neuron
neuron	GSM2027422	GSE76514	SNc_dopamine_neuron
neuron	GSM2027423	GSE76514	SNc_dopamine_neuron
neuron	GSM2027424	GSE76514	SNc_dopamine_neuron
neuron	GSM2027425	GSE76514	SNc_dopamine_neuron
neuron	GSM2027426	GSE76514	SNc_dopamine_neuron
neuron	GSM2027427	GSE76514	VTA_dopamine_neuron
neuron	GSM2027428	GSE76514	VTA_dopamine_neuron
neuron	GSM2027429	GSE76514	VTA_dopamine_neuron
neuron	GSM2027430	GSE76514	VTA_dopamine_neuron
neuron	GSM2027431	GSE76514	VTA_dopamine_neuron
neuron	GSM1832367	GSE71315	cerebral cortex GW19.5-23.5 by Fuidigm C1 IFC
neuron	GSM1832371	GSE71315	cerebral cortex GW19.5-23.5 by Fuidigm C1 IFC
neuron	GSM1832372	GSE71315	cerebral cortex GW19.5-23.5 by Fuidigm C1 IFC
neuron	GSM1832385	GSE71315	cerebral cortex GW19.5-23.5 by Fuidigm C1 IFC
neuron	GSM1832387	GSE71315	cerebral cortex GW19.5-23.5 by Fuidigm C1 IFC
neuron	GSM1832388	GSE71315	cerebral cortex GW19.5-23.5 by Fuidigm C1 IFC
neuron	GSM1832404	GSE71315	cerebral cortex GW19.5-23.5 by Fuidigm C1 IFC
neuron	GSM1832411	GSE71315	cerebral cortex GW19.5-23.5 by Fuidigm C1 IFC
neuron	GSM1832441	GSE71315	cerebral cortex GW19.5-23.5 by Fuidigm C1 IFC
neuron	GSM1832448	GSE71315	cerebral cortex GW19.5-23.5 by Fuidigm C1 IFC
neuron	GSM1832450	GSE71315	cerebral cortex GW19.5-23.5 by Fuidigm C1 IFC
neuron	GSM1832459	GSE71315	cerebral cortex GW19.5-23.5 by Fuidigm C1 IFC
neuron	GSM1832463	GSE71315	cerebral cortex GW19.5-23.5 by Fuidigm C1 IFC
neuron	GSM1832483	GSE71315	cerebral cortex GW19.5-23.5 by Fuidigm C1 IFC
neuron	GSM1832484	GSE71315	cerebral cortex GW19.5-23.5 by Fuidigm C1 IFC
neuron	GSM1832485	GSE71315	cerebral cortex GW19.5-23.5 by Fuidigm C1 IFC
neuron	GSM1832486	GSE71315	cerebral cortex GW19.5-23.5 by Fuidigm C1 IFC
neuron	GSM1832490	GSE71315	cerebral cortex GW19.5-23.5 by Fuidigm C1 IFC
neuron	GSM1832493	GSE71315	cerebral cortex GW19.5-23.5 by Fuidigm C1 IFC
neuron	GSM1832501	GSE71315	cerebral cortex GW19.5-23.5 by Fuidigm C1 IFC
neuron	GSM1832506	GSE71315	cerebral cortex GW19.5-23.5 by Fuidigm C1 IFC
neuron	GSM1832511	GSE71315	cerebral cortex GW19.5-23.5 by Fuidigm C1 IFC
neuron	GSM1832513	GSE71315	cerebral cortex GW19.5-23.5 by Fuidigm C1 IFC
neuron	GSM1832515	GSE71315	cerebral cortex GW19.5-23.5 by Fuidigm C1 IFC
neuron	GSM1832517	GSE71315	cerebral cortex GW19.5-23.5 by Fuidigm C1 IFC
neuron	GSM1832519	GSE71315	cerebral cortex GW19.5-23.5 by Fuidigm C1 IFC
neuron	GSM1832524	GSE71315	cerebral cortex GW19.5-23.5 by Fuidigm C1 IFC
neuron	GSM1832525	GSE71315	cerebral cortex GW19.5-23.5 by Fuidigm C1 IFC
neuron	GSM1832529	GSE71315	cerebral cortex GW19.5-23.5 by Fuidigm C1 IFC
neuron	GSM1832534	GSE71315	cerebral cortex GW19.5-23.5 by Fuidigm C1 IFC
neuron	GSM1832536	GSE71315	cerebral cortex GW19.5-23.5 by Fuidigm C1 IFC
neuron	GSM1832537	GSE71315	cerebral cortex GW19.5-23.5 by Fuidigm C1 IFC
neuron	GSM1832538	GSE71315	cerebral cortex GW19.5-23.5 by Fuidigm C1 IFC
neuron	GSM1832540	GSE71315	cerebral cortex GW19.5-23.5 by Fuidigm C1 IFC
neuron	GSM1832541	GSE71315	cerebral cortex GW19.5-23.5 by Fuidigm C1 IFC
neuron	GSM1832543	GSE71315	cerebral cortex GW19.5-23.5 by Fuidigm C1 IFC
neuron	GSM1832544	GSE71315	cerebral cortex GW19.5-23.5 by Fuidigm C1 IFC
neuron	GSM1832546	GSE71315	cerebral cortex GW19.5-23.5 by Fuidigm C1 IFC
neuron	GSM1832547	GSE71315	cerebral cortex GW19.5-23.5 by Fuidigm C1 IFC
neuron	GSM1832552	GSE71315	cerebral cortex GW19.5-23.5 by Fuidigm C1 IFC
neuron	GSM1832557	GSE71315	cerebral cortex GW19.5-23.5 by Fuidigm C1 IFC
neuron	GSM1832562	GSE71315	cerebral cortex GW19.5-23.5 by Fuidigm C1 IFC
neuron	GSM1832566	GSE71315	cerebral cortex GW19.5-23.5 by Fuidigm C1 IFC
neuron	GSM1832567	GSE71315	cerebral cortex GW19.5-23.5 by Fuidigm C1 IFC
neuron	GSM1832568	GSE71315	cerebral cortex GW19.5-23.5 by Fuidigm C1 IFC
neuron	GSM1832570	GSE71315	cerebral cortex GW19.5-23.5 by Fuidigm C1 IFC
neuron	GSM1832573	GSE71315	cerebral cortex GW19.5-23.5 by Fuidigm C1 IFC
neuron	GSM1832574	GSE71315	cerebral cortex GW19.5-23.5 by Fuidigm C1 IFC
neuron	GSM1832581	GSE71315	cerebral cortex GW19.5-23.5 by Fuidigm C1 IFC
neuron	GSM1832583	GSE71315	cerebral cortex GW19.5-23.5 by Fuidigm C1 IFC
astrocyte	GSM1901309	GSE73721	8yo ctx astrocytes
astrocyte	GSM1901310	GSE73721	13yo ctx astrocytes
astrocyte	GSM1901314	GSE73721	35yo ctx astrocytes
astrocyte	GSM1901317	GSE73721	53yo ctx astrocytes
endothelial	GSM1901342	GSE73721	47yo ctx endo
endothelial	GSM1901343	GSE73721	13 yo ctx endo
myeloid	GSM1901339	GSE73721	Microglia/macrophages
myeloid	GSM1901340	GSE73721	Microglia/macrophages
myeloid	GSM1901341	GSE73721	Microglia/macrophages
oligodendrocyte	GSM1901334	GSE73721	22yo ctx oligo
oligodendrocyte	GSM1901335	GSE73721	63yo ctx A oligo
oligodendrocyte	GSM1901337	GSE73721	47yo ctx oligo
pericyte	GSM1971590	GSE75990	Primary Retinal Pericytes
pericyte	GSM2358893	GSE75990	Primary Placental Pericytes
pericyte	GSM2358894	GSE75990	Primary Brain Pericytes
pericyte	GSM3537071	GSE124579	Primary Brain Pericytes
pericyte	GSM3537072	GSE124579	Primary Brain Pericytes
pericyte	GSM2249293	GSE84730	human primary pericytes
pericyte	GSM2249294	GSE84730	human primary pericytes
pericyte	GSM2249295	GSE84730	human primary pericytes

### Sheet: Neuron3Profile
Dataset	Platform	Sn/Sc	pmid	tissue
Allen	SMARTseq	snRNA	https://portal.brain-map.org/atlases-and-data/rnaseq	(2019 data)dissected from neurosurgical and frozen, postmortem brain tissues
GSE97930	DropSeq	snRNA	29227469	VisualCortex(BA17), FrontalCortex(BA6&BA10), Lateral CerebellarHem
PRJNA544731	10X	snRNA	31316211	Cortical GM/WM
GSE126836	10X	snRNA	31178122	Substantia nigra
PRJNA434002	10X	snRNA	31097668	Anterior cingulate cortex & prefrontal cortex
phs000424	DroNc	snRNA	28846088	hippocampus and PFC
GSE103723	SMARTseq	scRNA	29867213	human embryonic cortex
phs001836	DropSeq	scRNA	31303374	Coronal sections were prepared from fetal cortices using a razor blade
GSE104276	SMARTseq	scRNA	29539641	human prefrontal cortex

### Sheet: Neuron3TrueBulk
Cell/tissue type	Sample	Dataset	Notes
Nprogenitor	GSM1832389	GSE71315	human neocortex cells by Fluidigm C1 platform
Nprogenitor	GSM1832418	GSE71315	human neocortex cells by Fluidigm C1 platform
Excitatory	GSM1832450	GSE71315	human neocortex cells by Fluidigm C1 platform
Excitatory	GSM1832483	GSE71315	human neocortex cells by Fluidigm C1 platform
Excitatory	GSM1832484	GSE71315	human neocortex cells by Fluidigm C1 platform
Excitatory	GSM1832490	GSE71315	human neocortex cells by Fluidigm C1 platform
Excitatory	GSM1832501	GSE71315	human neocortex cells by Fluidigm C1 platform
Nprogenitor	GSM1832502	GSE71315	human neocortex cells by Fluidigm C1 platform
Excitatory	GSM1832506	GSE71315	human neocortex cells by Fluidigm C1 platform
Excitatory	GSM1832519	GSE71315	human neocortex cells by Fluidigm C1 platform
Excitatory	GSM1832541	GSE71315	human neocortex cells by Fluidigm C1 platform
Excitatory	GSM1832546	GSE71315	human neocortex cells by Fluidigm C1 platform
Excitatory	GSM1832552	GSE71315	human neocortex cells by Fluidigm C1 platform
Excitatory	GSM1832562	GSE71315	human neocortex cells by Fluidigm C1 platform
Excitatory	GSM1832573	GSE71315	human neocortex cells by Fluidigm C1 platform
Excitatory	GSM1832583	GSE71315	human neocortex cells by Fluidigm C1 platform
Excitatory	GSM1832371	GSE71315	human neocortex cells by Fluidigm C1 platform
Excitatory	GSM1832404	GSE71315	human neocortex cells by Fluidigm C1 platform
Excitatory	GSM1832448	GSE71315	human neocortex cells by Fluidigm C1 platform
Excitatory	GSM1832517	GSE71315	human neocortex cells by Fluidigm C1 platform
Excitatory	GSM1832538	GSE71315	human neocortex cells by Fluidigm C1 platform
Inhibitory	GSM1832367	GSE71315	human neocortex cells by Fluidigm C1 platform
Inhibitory	GSM1832372	GSE71315	human neocortex cells by Fluidigm C1 platform
Inhibitory	GSM1832385	GSE71315	human neocortex cells by Fluidigm C1 platform
Inhibitory	GSM1832387	GSE71315	human neocortex cells by Fluidigm C1 platform
Inhibitory	GSM1832388	GSE71315	human neocortex cells by Fluidigm C1 platform
Inhibitory	GSM1832459	GSE71315	human neocortex cells by Fluidigm C1 platform
Inhibitory	GSM1832463	GSE71315	human neocortex cells by Fluidigm C1 platform
Inhibitory	GSM1832485	GSE71315	human neocortex cells by Fluidigm C1 platform
Inhibitory	GSM1832486	GSE71315	human neocortex cells by Fluidigm C1 platform
Inhibitory	GSM1832493	GSE71315	human neocortex cells by Fluidigm C1 platform
Inhibitory	GSM1832515	GSE71315	human neocortex cells by Fluidigm C1 platform
Inhibitory	GSM1832525	GSE71315	human neocortex cells by Fluidigm C1 platform
Inhibitory	GSM1832529	GSE71315	human neocortex cells by Fluidigm C1 platform
Inhibitory	GSM1832534	GSE71315	human neocortex cells by Fluidigm C1 platform
Inhibitory	GSM1832536	GSE71315	human neocortex cells by Fluidigm C1 platform
Inhibitory	GSM1832537	GSE71315	human neocortex cells by Fluidigm C1 platform
Inhibitory	GSM1832540	GSE71315	human neocortex cells by Fluidigm C1 platform
Inhibitory	GSM1832543	GSE71315	human neocortex cells by Fluidigm C1 platform
Inhibitory	GSM1832544	GSE71315	human neocortex cells by Fluidigm C1 platform
Inhibitory	GSM1832547	GSE71315	human neocortex cells by Fluidigm C1 platform
Inhibitory	GSM1832566	GSE71315	human neocortex cells by Fluidigm C1 platform
Inhibitory	GSM1832567	GSE71315	human neocortex cells by Fluidigm C1 platform
Inhibitory	GSM1832568	GSE71315	human neocortex cells by Fluidigm C1 platform
Inhibitory	GSM1832570	GSE71315	human neocortex cells by Fluidigm C1 platform
Inhibitory	GSM1832574	GSE71315	human neocortex cells by Fluidigm C1 platform
Inhibitory	GSM1832581	GSE71315	human neocortex cells by Fluidigm C1 platform
Inhibitory	GSM1832411	GSE71315	human neocortex cells by Fluidigm C1 platform
Inhibitory	GSM1832441	GSE71315	human neocortex cells by Fluidigm C1 platform
Inhibitory	GSM1832511	GSE71315	human neocortex cells by Fluidigm C1 platform
Inhibitory	GSM1832513	GSE71315	human neocortex cells by Fluidigm C1 platform
Inhibitory	GSM1832524	GSE71315	human neocortex cells by Fluidigm C1 platform
Inhibitory	GSM1832557	GSE71315	human neocortex cells by Fluidigm C1 platform
Nprogenitor	GSM2228433	GSE84166	fetal brain derived neural stem cells
Nprogenitor	GSM2228434	GSE84166	fetal brain derived neural stem cells
Nprogenitor	GSM1972434	GSE76011	neural stem/progenitor cells
Nprogenitor	GSM1972433	GSE76011	neural stem/progenitor cells
Nprogenitor	GSM1972432	GSE76011	neural stem/progenitor cells
