## Supplementary Table 2 for "CellMap: Characterizing the types and composition of iPSC-derived cells from RNA-seq data"

### Sheet: Sheet1
Author	Dataset	Sample	Reference	Cell Type
Zhang et al.	GSE73721_fetal	13yo_ctx_astro_GSM1901310	Primary	Astrocytes
Zhang et al.	GSE73721_fetal	13yo_ctx_endo_GSM1901343	Primary	Astrocytes
Zhang et al.	GSE73721_fetal	16yo_ctx_astro_GSM1901311	Primary	Astrocytes
Zhang et al.	GSE73721_fetal	21yo_ctx_astro_GSM1901312	Primary	Astrocytes
Zhang et al.	GSE73721_fetal	21yo_Hippocampus_astro_GSM1901325	Primary	Astrocytes
Zhang et al.	GSE73721_fetal	22yo_ctx_astro_GSM1901313	Primary	Astrocytes
Zhang et al.	GSE73721	25yo_ctx_neuron_GSM1901333	Primary	Astrocytes
Zhang et al.	GSE73721	25yo_whole_cortex_GSM1901346	Primary	Astrocytes
Zhang et al.	GSE73721	45yo_ctx_myeloid_GSM1901339	Primary	Astrocytes
Zhang et al.	GSE73721	53yo_B_Hippocampus_astro_GSM1901328	Primary	Astrocytes
Zhang et al.	GSE73721	59yo_tumor_core_astro_GSM1901322	Primary	Astrocytes
Zhang et al.	GSE73721	63_yo_ctx_myeloid_GSM1901341	Primary	Astrocytes
Zhang et al.	GSE73721	63yo_whole_cortex_GSM1901345	Primary	Astrocytes
Zhang et al.	GSE73721	64yo_tumor_core_astro_GSM1901323	Primary	Astrocytes
Zhang et al.	GSE73721	Fetal_ctx_6_astro_GSM1901308	Primary	Astrocytes
Galatro et al.	GSE99074	Galatro_ExVivo_81-M_rep1	Primary	Microglia
Galatro et al.	GSE99074	Galatro_ExVivo_102-M_rep1	Primary	Microglia
Galatro et al.	GSE99074	Galatro_ExVivo_56-F_rep1	Primary	Microglia
Galatro et al.	GSE99074	Galatro_ExVivo_85-M_rep1	Primary	Microglia
Galatro et al.	GSE99074	Galatro_ExVivo_57-M_rep1	Primary	Microglia
Galatro et al.	GSE99074	Galatro_ExVivo_67-M_rep1	Primary	Microglia
Galatro et al.	GSE99074	Galatro_ExVivo_84-F_rep1	Primary	Microglia
Galatro et al.	GSE99074	Galatro_ExVivo_89-F_rep1	Primary	Microglia
Galatro et al.	GSE99074	Galatro_ExVivo_77-F_rep1	Primary	Microglia
Galatro et al.	GSE99074	Galatro_ExVivo_62-M_rep1	Primary	Microglia
Galatro et al.	GSE99074	Galatro_ExVivo_56-M_rep1	Primary	Microglia
Galatro et al.	GSE99074	Galatro_ExVivo_78-M_rep1	Primary	Microglia
Galatro et al.	GSE99074	Galatro_ExVivo_78-M_rep2	Primary	Microglia
Galatro et al.	GSE99074	Galatro_ExVivo_70-F_rep1	Primary	Microglia
Galatro et al.	GSE99074	Galatro_ExVivo_74-M_rep1	Primary	Microglia
Galatro et al.	GSE99074	Galatro_ExVivo_63-M_rep1	Primary	Microglia
Galatro et al.	GSE99074	Galatro_ExVivo_84-M_rep1	Primary	Microglia
Galatro et al.	GSE99074	Galatro_ExVivo_57-F_rep1	Primary	Microglia
Galatro et al.	GSE99074	Galatro_ExVivo_44-M_rep1	Primary	Microglia
Galatro et al.	GSE99074	Galatro_ExVivo_64-M_rep1	Primary	Microglia
Galatro et al.	GSE99074	Galatro_ExVivo_34-M_rep1	Primary	Microglia
Galatro et al.	GSE99074	Galatro_ExVivo_84-M_rep2	Primary	Microglia
Galatro et al.	GSE99074	Galatro_ExVivo_51-M_rep1	Primary	Microglia
Galatro et al.	GSE99074	Galatro_ExVivo_54-M_rep1	Primary	Microglia
Galatro et al.	GSE99074	Galatro_ExVivo_54-M_rep2	Primary	Microglia
Galatro et al.	GSE99074	Galatro_ExVivo_63-M_rep2	Primary	Microglia
Galatro et al.	GSE99074	Galatro_ExVivo_85-M_rep2	Primary	Microglia
Galatro et al.	GSE99074	Galatro_ExVivo_98-F_rep1	Primary	Microglia
Galatro et al.	GSE99074	Galatro_ExVivo_66-M_rep1	Primary	Microglia
Galatro et al.	GSE99074	Galatro_ExVivo_64-M_rep2	Primary	Microglia
Galatro et al.	GSE99074	Galatro_ExVivo_91-F_rep1	Primary	Microglia
Galatro et al.	GSE99074	Galatro_ExVivo_67-M_rep2	Primary	Microglia
Galatro et al.	GSE99074	Galatro_ExVivo_37-M_rep1	Primary	Microglia
Galatro et al.	GSE99074	Galatro_ExVivo_37-M_rep2	Primary	Microglia
Galatro et al.	GSE99074	Galatro_ExVivo_40-M_rep1	Primary	Microglia
Galatro et al.	GSE99074	Galatro_ExVivo_55-M_rep1	Primary	Microglia
Galatro et al.	GSE99074	Galatro_ExVivo_43-M_rep1	Primary	Microglia
Galatro et al.	GSE99074	Galatro_ExVivo_66-M_rep2	Primary	Microglia
Gosselin et al.	phs001373	Gosselin_ExVivo_HMG002-S002_rep1	Primary	Microglia
Gosselin et al.	phs001373	Gosselin_ExVivo_HMG003-S003_rep1	Primary	Microglia
Gosselin et al.	phs001373	Gosselin_ExVivo_HMG003-S029_rep1	Primary	Microglia
Gosselin et al.	phs001373	Gosselin_ExVivo_HMG005-S006_rep1	Primary	Microglia
Gosselin et al.	phs001373	Gosselin_ExVivo_HMG007-S009_rep1	Primary	Microglia
Gosselin et al.	phs001373	Gosselin_ExVivo_HMG008-S011_rep1	Primary	Microglia
Gosselin et al.	phs001373	Gosselin_ExVivo_HMG008-S012_rep1	Primary	Microglia
Gosselin et al.	phs001373	Gosselin_ExVivo_HMG010-S016_rep1	Primary	Microglia
Gosselin et al.	phs001373	Gosselin_ExVivo_HMG011-S017_rep1	Primary	Microglia
Gosselin et al.	phs001373	Gosselin_ExVivo_HMG014-S020_rep1	Primary	Microglia
Gosselin et al.	phs001373	Gosselin_ExVivo_HMG015-S022_rep1	Primary	Microglia
Gosselin et al.	phs001373	Gosselin_ExVivo_HMG016-S023_rep1	Primary	Microglia
Gosselin et al.	phs001373	Gosselin_ExVivo_HMG017-S025_rep1	Primary	Microglia
Gosselin et al.	phs001373	Gosselin_ExVivo_HMG018-S026_rep1	Primary	Microglia
Gosselin et al.	phs001373	Gosselin_ExVivo_HMG019-S027_rep1	Primary	Microglia
Gosselin et al.	phs001373	Gosselin_ExVivo_HMG021-S031_rep1	Primary	Microglia
Gosselin et al.	phs001373	Gosselin_ExVivo_HMG024-S034_rep1	Primary	Microglia
Gosselin et al.	phs001373	Gosselin_ExVivo_HMG025-S036_rep1	Primary	Microglia
Gosselin et al.	phs001373	Gosselin_ExVivo_HMG026-S037_rep1	Primary	Microglia
Gosselin et al.	phs001373	Gosselin_ExVivo_HMG029-S040_rep1	Primary	Microglia
Gosselin et al.	phs001373	Gosselin_ExVivo_HMG031-S043_rep1	Primary	Microglia
Gosselin et al.	phs001373	Gosselin_ExVivo_HMG035-S047_rep1	Primary	Microglia
Gosselin et al.	phs001373	Gosselin_Monocyte_HMG016-S055_rep1	Primary	Microglia
Gosselin et al.	phs001373	Gosselin_Monocyte_HMG017-S056_rep1	Primary	Microglia
Gosselin et al.	phs001373	Gosselin_Monocyte_HMG018-S057_rep1	Primary	Microglia
Gosselin et al.	phs001373	Gosselin_Monocyte_HMG023-S060_rep1	Primary	Microglia
Gosselin et al.	phs001373	Gosselin_Monocyte_HMG024-S061_rep1	Primary	Microglia
Gosselin et al.	phs001373	Gosselin_Monocyte_HMG025-S062_rep1	Primary	Microglia
Gosselin et al.	phs001373	Gosselin_Monocyte_HMG026-S063_rep1	Primary	Microglia
Gosselin et al.	phs001373	Gosselin_Monocyte_HMG027-S064_rep1	Primary	Microglia
Gosselin et al.	phs001373	Gosselin_Monocyte_HMG028-S065_rep1	Primary	Microglia
Gosselin et al.	phs001373	Gosselin_Monocyte_HMG029-S066_rep1	Primary	Microglia
Gosselin et al.	phs001373	Gosselin_Monocyte_HMG030-S067_rep1	Primary	Microglia
Gosselin et al.	phs001373	Gosselin_Monocyte_HMG031-S068_rep1	Primary	Microglia
Gosselin et al.	phs001373	Gosselin_InVitro_24h-HMG003-S029_rep1	Primary	Microglia
Gosselin et al.	phs001373	Gosselin_InVitro_6h-HMG023-S033_rep1	Primary	Microglia
Gosselin et al.	phs001373	Gosselin_InVitro_7d-HMG008-S014_rep1	Primary	Microglia
Gosselin et al.	phs001373	Gosselin_InVitro_7d-HMG015-S022_rep1	Primary	Microglia
Gosselin et al.	phs001373	Gosselin_InVitro_7d-HMG017-S025_rep1	Primary	Microglia
Gosselin et al.	phs001373	Gosselin_InVitro_10d-HMG005-S006_rep1	Primary	Microglia
Olah et al.	syn11468526	Olah_ExVivo_A_rep1	Primary	Microglia
Olah et al.	syn11468526	Olah_ExVivo_B_rep1	Primary	Microglia
Olah et al.	syn11468526	Olah_ExVivo_C_rep1	Primary	Microglia
Olah et al.	syn11468526	Olah_ExVivo_D_rep1	Primary	Microglia
Olah et al.	syn11468526	Olah_ExVivo_E_rep1	Primary	Microglia
Olah et al.	syn11468526	Olah_ExVivo_F_rep1	Primary	Microglia
Olah et al.	syn11468526	Olah_ExVivo_G_rep1	Primary	Microglia
Olah et al.	syn11468526	Olah_ExVivo_H_rep1	Primary	Microglia
Olah et al.	syn11468526	Olah_ExVivo_I_rep1	Primary	Microglia
Olah et al.	syn11468526	Olah_ExVivo_J_rep1	Primary	Microglia
Berto et al.	GSE107638	1524_Control_NeuN_GSM2873951	Primary	Neuron
Berto et al.	GSE107638	1525_Control_NeuN_GSM2873952	Primary	Neuron
Berto et al.	GSE107638	1526_Control_NeuN_GSM2873953	Primary	Neuron
Berto et al.	GSE107638	1527_Control_NeuN_GSM2873954	Primary	Neuron
Berto et al.	GSE107638	1528_Control_NeuN_GSM2873955	Primary	Neuron
Berto et al.	GSE107638	1529_Control_NeuN_GSM2873956	Primary	Neuron
Berto et al.	GSE107638	1530_Control_NeuN_GSM2873957	Primary	Neuron
Berto et al.	GSE107638	1532_Control_NeuN_GSM2873958	Primary	Neuron
Berto et al.	GSE107638	1536_Control_NeuN_GSM2873959	Primary	Neuron
Berto et al.	GSE107638	1538_Control_NeuN_GSM2873960	Primary	Neuron
Berto et al.	GSE107638	1539_Control_NeuN_GSM2873961	Primary	Neuron
Berto et al.	GSE107638	1540_Control_NeuN_GSM2873962	Primary	Neuron
Berto et al.	GSE107638	1541_Control_NeuN_GSM2873963	Primary	Neuron
Berto et al.	GSE107638	3545_Control_NeuN_GSM2873964	Primary	Neuron
Berto et al.	GSE107638	3586_Control_NeuN_GSM2873965	Primary	Neuron
Berto et al.	GSE107638	3590_Control_NeuN_GSM2873966	Primary	Neuron
Berto et al.	GSE107638	3602_Control_NeuN_GSM2873967	Primary	Neuron
Berto et al.	GSE107638	3611_Control_NeuN_GSM2873968	Primary	Neuron
Berto et al.	GSE107638	4615_Control_NeuN_GSM2873969	Primary	Neuron
Berto et al.	GSE107638	AN03398_Control_NeuN_GSM2873970	Primary	Neuron
Berto et al.	GSE107638	AN05483_Control_NeuN_GSM2873971	Primary	Neuron
Berto et al.	GSE107638	AN10090_Control_NeuN_GSM2873972	Primary	Neuron
Berto et al.	GSE107638	AN15240_Control_NeuN_GSM2873973	Primary	Neuron
Berto et al.	GSE107638	AN15472_Control_NeuN_GSM2873974	Primary	Neuron
Berto et al.	GSE107638	AN16799_Control_NeuN_GSM2873975	Primary	Neuron
Berto et al.	GSE107638	Miami0001_Control_NeuN_GSM2873976	Primary	Neuron
Berto et al.	GSE107638	Miami0002_Control_NeuN_GSM2873977	Primary	Neuron
Berto et al.	GSE107638	1524_Control_Olig2_GSM2873995	Primary	Oligodendrocytes
Berto et al.	GSE107638	1525_Control_Olig2_GSM2873996	Primary	Oligodendrocytes
Berto et al.	GSE107638	1526_Control_Olig2_GSM2873997	Primary	Oligodendrocytes
Berto et al.	GSE107638	1527_Control_Olig2_GSM2873998	Primary	Oligodendrocytes
Berto et al.	GSE107638	1528_Control_Olig2_GSM2873999	Primary	Oligodendrocytes
Berto et al.	GSE107638	1529_Control_Olig2_GSM2874000	Primary	Oligodendrocytes
Berto et al.	GSE107638	1530_Control_Olig2_GSM2874001	Primary	Oligodendrocytes
Berto et al.	GSE107638	1532_Control_Olig2_GSM2874002	Primary	Oligodendrocytes
Berto et al.	GSE107638	1536_Control_Olig2_GSM2874003	Primary	Oligodendrocytes
Berto et al.	GSE107638	1539_Control_Olig2_GSM2874004	Primary	Oligodendrocytes
Berto et al.	GSE107638	1541_Control_Olig2_GSM2874005	Primary	Oligodendrocytes
Berto et al.	GSE107638	3545_Control_Olig2_GSM2874006	Primary	Oligodendrocytes
Berto et al.	GSE107638	3586_Control_Olig2_GSM2874007	Primary	Oligodendrocytes
Berto et al.	GSE107638	3590_Control_Olig2_GSM2874008	Primary	Oligodendrocytes
Berto et al.	GSE107638	3602_Control_Olig2_GSM2874009	Primary	Oligodendrocytes
Berto et al.	GSE107638	4615_Control_Olig2_GSM2874010	Primary	Oligodendrocytes
Berto et al.	GSE107638	AN03398_Control_Olig2_GSM2874011	Primary	Oligodendrocytes
Berto et al.	GSE107638	AN05483_Control_Olig2_GSM2874012	Primary	Oligodendrocytes
Berto et al.	GSE107638	AN10090_Control_Olig2_GSM2874013	Primary	Oligodendrocytes
Berto et al.	GSE107638	AN15240_Control_Olig2_GSM2874014	Primary	Oligodendrocytes
Berto et al.	GSE107638	AN16799_Control_Olig2_GSM2874015	Primary	Oligodendrocytes
Berto et al.	GSE107638	Miami0001_Control_Olig2_GSM2874016	Primary	Oligodendrocytes
Zhang et al.	GSE73721	65yo_tumor_core_astro_GSM1901324	Primary	Oligodendrocytes
Zhang et al.	GSE73721	Fetal_ctx_1_astro_GSM1901303	Primary	Oligodendrocytes
Sun et al.	GSE132857	HBVPs	Primary	Pericyte
Mathys et al.	syn3388564//syn18485175	10101327	Matched GT	ROSMAP-snRNA
Mathys et al.	syn3388564//syn18485175	10222853	Matched GT	ROSMAP-snRNA
Mathys et al.	syn3388564//syn18485175	10248033	Matched GT	ROSMAP-snRNA
Mathys et al.	syn3388564//syn18485175	10260309	Matched GT	ROSMAP-snRNA
Mathys et al.	syn3388564//syn18485175	10288185	Matched GT	ROSMAP-snRNA
Mathys et al.	syn3388564//syn18485175	10536568	Matched GT	ROSMAP-snRNA
Mathys et al.	syn3388564//syn18485175	11200645	Matched GT	ROSMAP-snRNA
Mathys et al.	syn3388564//syn18485175	11302830	Matched GT	ROSMAP-snRNA
Mathys et al.	syn3388564//syn18485175	11336574	Matched GT	ROSMAP-snRNA
Mathys et al.	syn3388564//syn18485175	11342432	Matched GT	ROSMAP-snRNA
Mathys et al.	syn3388564//syn18485175	11345331	Matched GT	ROSMAP-snRNA
Mathys et al.	syn3388564//syn18485175	11399321	Matched GT	ROSMAP-snRNA
Mathys et al.	syn3388564//syn18485175	11409232	Matched GT	ROSMAP-snRNA
Mathys et al.	syn3388564//syn18485175	11609672	Matched GT	ROSMAP-snRNA
Mathys et al.	syn3388564//syn18485175	20104101	Matched GT	ROSMAP-snRNA
Mathys et al.	syn3388564//syn18485175	20149910	Matched GT	ROSMAP-snRNA
Mathys et al.	syn3388564//syn18485175	20173942	Matched GT	ROSMAP-snRNA
Mathys et al.	syn3388564//syn18485175	20179164	Matched GT	ROSMAP-snRNA
Mathys et al.	syn3388564//syn18485175	20207013	Matched GT	ROSMAP-snRNA
Mathys et al.	syn3388564//syn18485175	20249897	Matched GT	ROSMAP-snRNA
Mathys et al.	syn3388564//syn18485175	20254740	Matched GT	ROSMAP-snRNA
Mathys et al.	syn3388564//syn18485175	20261901	Matched GT	ROSMAP-snRNA
Mathys et al.	syn3388564//syn18485175	20275399	Matched GT	ROSMAP-snRNA
Mathys et al.	syn3388564//syn18485175	20956867	Matched GT	ROSMAP-snRNA
Mathys et al.	syn3388564//syn18485175	20977678	Matched GT	ROSMAP-snRNA
Mathys et al.	syn3388564//syn18485175	21126823	Matched GT	ROSMAP-snRNA
Mathys et al.	syn3388564//syn18485175	21189544	Matched GT	ROSMAP-snRNA
Patrick et al.	syn3388564	10101589	Matched GT	ROSMAP-IHC
Patrick et al.	syn3388564	10203224	Matched GT	ROSMAP-IHC
Patrick et al.	syn3388564	10208143	Matched GT	ROSMAP-IHC
Patrick et al.	syn3388564	10222853	Matched GT	ROSMAP-IHC
Patrick et al.	syn3388564	10249336	Matched GT	ROSMAP-IHC
Patrick et al.	syn3388564	10253148	Matched GT	ROSMAP-IHC
Patrick et al.	syn3388564	10260309	Matched GT	ROSMAP-IHC
Patrick et al.	syn3388564	10288185	Matched GT	ROSMAP-IHC
Patrick et al.	syn3388564	10290427	Matched GT	ROSMAP-IHC
Patrick et al.	syn3388564	10292311	Matched GT	ROSMAP-IHC
Patrick et al.	syn3388564	10345561	Matched GT	ROSMAP-IHC
Patrick et al.	syn3388564	10383017	Matched GT	ROSMAP-IHC
Patrick et al.	syn3388564	10394182	Matched GT	ROSMAP-IHC
Patrick et al.	syn3388564	10395197	Matched GT	ROSMAP-IHC
Patrick et al.	syn3388564	10424475	Matched GT	ROSMAP-IHC
Patrick et al.	syn3388564	10433070	Matched GT	ROSMAP-IHC
Patrick et al.	syn3388564	10435090	Matched GT	ROSMAP-IHC
Patrick et al.	syn3388564	10436131	Matched GT	ROSMAP-IHC
Patrick et al.	syn3388564	10447620	Matched GT	ROSMAP-IHC
Patrick et al.	syn3388564	10460587	Matched GT	ROSMAP-IHC
Patrick et al.	syn3388564	10473384	Matched GT	ROSMAP-IHC
Patrick et al.	syn3388564	10478041	Matched GT	ROSMAP-IHC
Patrick et al.	syn3388564	10480383	Matched GT	ROSMAP-IHC
Patrick et al.	syn3388564	10490993	Matched GT	ROSMAP-IHC
Patrick et al.	syn3388564	10502798	Matched GT	ROSMAP-IHC
Patrick et al.	syn3388564	10510090	Matched GT	ROSMAP-IHC
Patrick et al.	syn3388564	10516762	Matched GT	ROSMAP-IHC
Patrick et al.	syn3388564	10551157	Matched GT	ROSMAP-IHC
Patrick et al.	syn3388564	10557081	Matched GT	ROSMAP-IHC
Patrick et al.	syn3388564	10669174	Matched GT	ROSMAP-IHC
Patrick et al.	syn3388564	10684501	Matched GT	ROSMAP-IHC
Patrick et al.	syn3388564	10850171	Matched GT	ROSMAP-IHC
Patrick et al.	syn3388564	10885370	Matched GT	ROSMAP-IHC
Patrick et al.	syn3388564	10901987	Matched GT	ROSMAP-IHC
Patrick et al.	syn3388564	10929637	Matched GT	ROSMAP-IHC
Patrick et al.	syn3388564	11157783	Matched GT	ROSMAP-IHC
Patrick et al.	syn3388564	11200645	Matched GT	ROSMAP-IHC
Patrick et al.	syn3388564	11259716	Matched GT	ROSMAP-IHC
Patrick et al.	syn3388564	11302830	Matched GT	ROSMAP-IHC
Patrick et al.	syn3388564	11326252	Matched GT	ROSMAP-IHC
Patrick et al.	syn3388564	11327005	Matched GT	ROSMAP-IHC
Patrick et al.	syn3388564	11336574	Matched GT	ROSMAP-IHC
Patrick et al.	syn3388564	11342432	Matched GT	ROSMAP-IHC
Patrick et al.	syn3388564	11395417	Matched GT	ROSMAP-IHC
Patrick et al.	syn3388564	11399321	Matched GT	ROSMAP-IHC
Patrick et al.	syn3388564	11430815	Matched GT	ROSMAP-IHC
Patrick et al.	syn3388564	11440263	Matched GT	ROSMAP-IHC
Patrick et al.	syn3388564	11453772	Matched GT	ROSMAP-IHC
Patrick et al.	syn3388564	11455530	Matched GT	ROSMAP-IHC
Perriot et al.	GSE120411	GSM3400454_A1.processed_counts	iPSC	Astrocytes
Perriot et al.	GSE120411	GSM3400460_A2.processed_counts	iPSC	Astrocytes
Perriot et al.	GSE120411	GSM3400478_A5.processed_counts	iPSC	Astrocytes
Vatine et al.	GSE97324	BMECs_02_CTR_A	iPSC	Endothelial
Vatine et al.	GSE97324	BMECs_02_CTR_B	iPSC	Endothelial
Vatine et al.	GSE97324	BMECs_02_CTR_C	iPSC	Endothelial
Vatine et al.	GSE97324	BMECs_03_CTR_A	iPSC	Endothelial
Vatine et al.	GSE97324	BMECs_03_CTR_B	iPSC	Endothelial
Vatine et al.	GSE97324	BMECs_03_CTR_C	iPSC	Endothelial
Svoboda et al.	GSE139194	Svoboda_iPSC_60day_rep1	iPSC	Microglia
Svoboda et al.	GSE139194	Svoboda_iPSC_60day_rep2	iPSC	Microglia
Svoboda et al.	GSE139194	Svoboda_iPSC_60day_rep3	iPSC	Microglia
Svoboda et al.	GSE139194	Svoboda_iPSC_60day_rep4	iPSC	Microglia
Svoboda et al.	GSE139194	Svoboda_iPSC_60day_rep5	iPSC	Microglia
Svoboda et al.	GSE139194	Svoboda_iPSC_60day_rep6	iPSC	Microglia
Svoboda et al.	GSE139194	Svoboda_xMG_60day_rep1	iPSC	Microglia
Svoboda et al.	GSE139194	Svoboda_xMG_60day_rep2	iPSC	Microglia
Svoboda et al.	GSE139194	Svoboda_xMG_60day_rep3	iPSC	Microglia
Svoboda et al.	GSE139194	Svoboda_xMG_60day_rep4	iPSC	Microglia
Svoboda et al.	GSE139194	Svoboda_xMG_60day_rep5	iPSC	Microglia
Svoboda et al.	GSE139194	Svoboda_xMG_60day_rep6	iPSC	Microglia
Hasselmann et al.	GSE133432	Hasselmann_iPSC_AICS_rep1	iPSC	Microglia
Hasselmann et al.	GSE133432	Hasselmann_iPSC_AICS_rep2	iPSC	Microglia
Hasselmann et al.	GSE133432	Hasselmann_iPSC_AICS_rep3	iPSC	Microglia
Hasselmann et al.	GSE133432	Hasselmann_iPSC_AICS_rep4	iPSC	Microglia
Hasselmann et al.	GSE133432	Hasselmann_iPSC_AICS_rep5	iPSC	Microglia
Hasselmann et al.	GSE133432	Hasselmann_iPSC_AICS_rep6	iPSC	Microglia
Hasselmann et al.	GSE133432	Hasselmann_xMG_tenC_rep1	iPSC	Microglia
Hasselmann et al.	GSE133432	Hasselmann_xMG_tenC_rep2	iPSC	Microglia
Hasselmann et al.	GSE133432	Hasselmann_xMG_tenC_rep3	iPSC	Microglia
Hasselmann et al.	GSE133432	Hasselmann_xMG_tenC_rep4	iPSC	Microglia
Hasselmann et al.	GSE133432	Hasselmann_xMG_CDI_rep1	iPSC	Microglia
Hasselmann et al.	GSE133432	Hasselmann_xMG_CDI_rep2	iPSC	Microglia
Hasselmann et al.	GSE133432	Hasselmann_xMG_CDI_rep3	iPSC	Microglia
Hasselmann et al.	GSE133432	Hasselmann_xMG_CDI_rep4	iPSC	Microglia
Hasselmann et al.	GSE133432	Hasselmann_xMG_CDI_rep5	iPSC	Microglia
Hasselmann et al.	GSE133432	Hasselmann_xMG_CDI_rep6	iPSC	Microglia
Muffat et al.	GSE85839	ALD.1..induced.microglia.base	iPSC	Microglia
Muffat et al.	GSE85839	ALD.2.A.induced.microglia.base	iPSC	Microglia
Muffat et al.	GSE85839	ALD.2.B.induced.microglia.base	iPSC	Microglia
Muffat et al.	GSE85839	ALD.3..induced.microglia.base	iPSC	Microglia
Burke et al.	PRJNA596331	R16-147_H5TH3BBXX	iPSC	Neuron
Burke et al.	PRJNA596331	R16-148_H5TH3BBXX	iPSC	Neuron
Burke et al.	PRJNA596331	R16-149_H5TH3BBXX	iPSC	Neuron
Burke et al.	PRJNA596331	R16-150_H5TH3BBXX	iPSC	Neuron
García-León et al.	GSE106984	Garcia-Sigma-1-1	iPSC	Oligodendrocytes
García-León et al.	GSE106984	Garcia-Sigma-1-2	iPSC	Oligodendrocytes
García-León et al.	GSE106984	Garcia-Sigma-1-3	iPSC	Oligodendrocytes
García-León et al.	GSE106984	Garcia-Sigma-1-4	iPSC	Oligodendrocytes
García-León et al.	GSE106984	Garcia-Sigma-2-1	iPSC	Oligodendrocytes
García-León et al.	GSE106984	Garcia-Sigma-2-2	iPSC	Oligodendrocytes
García-León et al.	GSE106984	Garcia-Sigma-2-3	iPSC	Oligodendrocytes
García-León et al.	GSE106984	Garcia-Sigma-2-4	iPSC	Oligodendrocytes
García-León et al.	GSE106984	Garcia-Sigma-3-1	iPSC	Oligodendrocytes
García-León et al.	GSE106984	Garcia-Sigma-3-2	iPSC	Oligodendrocytes
García-León et al.	GSE106984	Garcia-Sigma-3-3	iPSC	Oligodendrocytes
García-León et al.	GSE106984	Garcia-Sigma-3-4	iPSC	Oligodendrocytes
García-León et al.	GSE106984	Garcia-ChiPSC6b-1-1	iPSC	Oligodendrocytes
García-León et al.	GSE106984	Garcia-ChiPSC6b-1-2	iPSC	Oligodendrocytes
García-León et al.	GSE106984	Garcia-ChiPSC6b-1-3	iPSC	Oligodendrocytes
García-León et al.	GSE106984	Garcia-ChiPSC6b-1-4	iPSC	Oligodendrocytes
García-León et al.	GSE106984	Garcia-ChiPSC6b-2-1	iPSC	Oligodendrocytes
García-León et al.	GSE106984	Garcia-ChiPSC6b-2-2	iPSC	Oligodendrocytes
García-León et al.	GSE106984	Garcia-ChiPSC6b-2-3	iPSC	Oligodendrocytes
García-León et al.	GSE106984	Garcia-ChiPSC6b-2-4	iPSC	Oligodendrocytes
García-León et al.	GSE106984	Garcia-ChiPSC6b-3-1	iPSC	Oligodendrocytes
García-León et al.	GSE106984	Garcia-ChiPSC6b-3-2	iPSC	Oligodendrocytes
García-León et al.	GSE106984	Garcia-ChiPSC6b-3-3	iPSC	Oligodendrocytes
García-León et al.	GSE106984	Garcia-ChiPSC6b-3-4	iPSC	Oligodendrocytes
Yun et al.	GSE117664	H9-O4+OPC-2	iPSC	Oligodendrocytes
Yun et al.	GSE117664	H9-O4+OPC-1	iPSC	Oligodendrocytes
Yun et al.	GSE117664	H9-O4+OPC-3	iPSC	Oligodendrocytes
Sun et al.	GSE132857	hiPSC-2w	iPSC	Pericyte
Sun et al.	GSE132857	H9-2w	iPSC	Pericyte
